# Uncovering convergence and divergence between autism and schizophrenia using genomic tools and patients’ neurons

**DOI:** 10.1101/2023.08.11.552921

**Authors:** Eva Romanovsky, Ashwani Choudhary, David Peles, Ahmad Abu Akel, Shani Stern

## Abstract

Autism spectrum disorders (ASDs) are highly heritable and result in abnormal repetitive behaviors and impairment in communication and cognitive skills. Previous studies have focused on the genetic correlation between ASDs and other neuropsychiatric disorders, but an in-depth understanding of the correlation to other disorders is required. We conducted an extensive meta-analysis of common variants identified in ASDs by genome-wide association studies (GWAS) and compared it to the consensus genes and single nucleotide polymorphisms (SNPs) of Schizophrenia (SCZ). We found approximately 75% of the SNPs that are associated with ASD are also associated with SCZ. We have also probed cellular phenotypes reported in ASD neurons compared to SCZ neurons from induced pluripotent stem cell (iPSC) models. Interestingly, Autism neurons start with an early maturation and schizophrenia neurons start with a late maturation, but both end up with deficits in synaptic activity when compared to control neurons as they mature.
