## Supplementary Table 1 for "Uncovering convergence and divergence between autism and schizophrenia using genomic tools and patients’ neurons"

### Sheet: Sheet1
patients	control	isogenic_controls	ASD_type	control_type	somatic_cells_origin	Reprogramming Technique	iPSC_differentiation	citeation	neuralCellTypes	genes	epilepsy	syndromic	condition	molecularity	epigenetic role	autism support level
4	5		RTT	other	Fibroblasts	Retrovirus and Lentivirus	NPCs, Neurons	Marchetto et al. 2010	Neurons (mixed)	MECP2		x	genetic	molecular	XL	1-3
3	1, ES		FXS	other	Fibroblasts	Retrovirus	Neurons	Urbach et al. 2010	Neurons	FMR1		x	genetic	molecular		1-3
2	3		AS	other	Fibroblasts	Retrovirus	Neurons	Chamberlain et al. 2010	Neurons (mixed)	UBE3A		x	genetic	unknown		1-3
1	3		PWS	other	Fibroblasts	Retrovirus	Neurons	Chamberlain et al. 2010	Neurons (mixed)	spradic		x	genetic	molecular		1-3
1	1		RTT	other	Fibroblasts	Retrovirus	NPCs, Neurons	Muotri et al. 2010	NPCs, Neurons	MECP2		x	genetic	molecular	XL	1-3
3	1	1	RTT	isogenic and other	Fibroblasts	Retrovirus	Neurons	Ananiev et al. 2011	Neurons	MECP2		x	genetic	molecular	XL	1-3
2	3		TS	other	Fibroblasts	Retrovirus	NPCs, Neurons	Paşca et al. 2011	Neurons (mixed)	CACNA1C		x	genetic	molecular		1-3
1		1	RTT	isogenic	Fibroblasts	Retrovirus and Lentivirus	Neurons	Cheung et al. 2011	Neurons, Astrocytes	MECP2		x	genetic	molecular	XL	1-3
5	3, ES	3	RTT	isogenic and other	Fibroblasts	Retrovirus	NPCs, Neurons	Kim et al. 2011	Neurons	MECP2		x	genetic	molecular	XL	1-3
3	2		FXS	other	Fibroblasts	Retrovirus	Neurons	Sheridan et al. 2011	Neurons (post-mitotic), Glia	FMR1		x	genetic	molecular		1-3
2	1		RTT	other	Fibroblasts	Retrovirus	Neurons	Amenduni et al. 2011	Neurons	CDKL5	x	x	genetic	molecular		1-3
1		1	FXS	isogenic	Skin Fibroblasts	Retrovirus	Neurons	Liu et al. 2012	Neurons	FMR1		x	genetic	molecular		1-3
2	1		RTT	other	Fibroblasts	Retrovirus	Neurons	Ricciardi et al. 2012	Neurons (generic)	CDKL5	x	x	genetic	molecular		1-3
2	ES		PMS	other	Fibroblasts	Retrovirus and Lentivirus	Neurons	Shcheglovitov et al. 2013	Neurons (glutamatergic)	SHANK3	x	x	genetic			1-3
	ES		other	other	Skin Fibroblasts (human embryonic stem cells)	Lentivirus and RNA	NSCs	Zeng et al. 2013	Neurons (generic)	NRXN1	x					2-3
2	2		TS	other	Dermal fibroblasts	Retrovirus	Neurons	Krey et al. 2013	Neurons	CACNA1C		x	genetic	molecular		1-3
3		2	RTT	isogenic	Fibroblasts and Astrocytes	Retrovirus	Neurons	Williams et al. 2014	Neurons (GABAergic), Astrocytes	MECP2		x	genetic	molecular	XL	1-3
1		1	RTT	isogenic	Fibroblasts	Lentivirus and RNA	NPCs, Neurons	Djuric et al. 2014	Neurons (mixed)	MECP2		x	genetic	molecular	XL	1-3
	1		ASD	other	shRNAs	Lentivirus	NPCs	Sugathan et al. 2014	NPCs	CHD8					AD	2-3
3	1		FXS	isogenic and other	Skin Fibroblasts	Retrovirus	Neurons	Doers et al. 2014	NEAs	FMR1		x	genetic	molecular		1-3
3	2		FXS	other	Fibroblasts	RNA processing and miRNA	NPCs, Neurons	Halevy et al. 2015	Neurons (generic)	FMR1		x	genetic	molecular		1-3
2	1		RTT	other	Fibroblasts		NPCs, Neurons	Tang et al. 2015	Neurons (generic)	MECP2		x	genetic	molecular	XL	1-3
1	1	1	NS	isogenic and other	DPCs and Embryonic fibroblasts	Retrovirus	Neurons	Griesi-Oliveira et a. 2015	NPCs, Neurons (mixed)	TRPC6						2-3
3	4		ASD	other	Fibroblasts	Retrovirus and Lentivirus	Neurons, Organoids	Mariani et al. 2015	Neurons (glutamatergic, GABAergic) , (Brain) Organoids	FOXG1	x					2-3
3	3		RTT	other	Fibroblasts	Retrovirus	NPCs, Neurons	Nageshappa et al. 2016	NPCs, Neurons	MECP2		x	genetic	molecular	XL	1-3
2	2		ASD	other	Fibroblasts	Sendai virus	Neurons, NSCs	Darville et al. 2016	Neurons	SHANK3	x					2-3
3	4	1	AS	isogenic and other	Embryonic fibroblasts	Retrovirus	Neurons	Fink et al. 2017	Neurons (mixed)	UBE3A		x	genetic			1-3
	2	1	RTT	isogenic and other	Fibroblasts and Astrocytes	Lentivirus	Neurons	Bu et al. 2017	Neurons (generic)	MECP2		x	genetic	molecular	XL	1-3
2	3	ES	ASD	isogenic and other	Keratinocytes	Lentivirus	Neurons	Kathuria et al. 2017	Placodal neurons	SHANK3	x					2-3
1 (2017)		2 (2017)	ASD and other	isogenic	Skin Fibroblasts	Nucleofection and RNA processing	NPCs, Neurons	Wang et al. 2017 (2015)	Neurons (mixed: glutamatergic and GABAergic), (Brain) Organoids	CHD8						2-3
8	5		ASD	other	Skin Fibroblasts	Retrovirus and RNA	NPCs, Neurons	Marchetto et al. 2017	NPCs, Neurons (mixed)	CTNNB1, FZD6						2-3
3	5		TS	other	Fibroblasts	Lentivirus	Neurons	Birey et al. 2017	Neurons (glutamatergic, GABAergic)	CACNA1C		x		molecular		1-3
6	5		ASD	other	Dental pulp stem cells	Retrovirus	NPCs	Sánchez-Sánchez et al. 2018	NPCs	RELN	x					2-3
3	3		ASD	other	SHED	Sendai virus	NPCs, Neurons	Russo et al. 2018	Neurons (generic), Astrocytes	SETD5, ERP44, SKIV2L						2-3
		1	ASD	isogenic	Skin Fibroblasts	Retrovirus , Lentivirus and Sendai virus	Neurons	Deneault et al. 2018	Neurons (glutamatergic)	AFF2/FMR2, ANOS1, ASTN2, ATRX, CACNA1C, CHD8, DLGAP2, KCNQ2, SCN2A, TENM1					ATRX: XL	2-3
4	3		FXS	other	Somatic cells	Sendai virus	NPCs, Neurons	Achuta et al. 2018	Neurons (generic)	FMR1		x				2-3
2		1	RTT	isogenic	Fibroblasts	Retrovirus and miRNA	NPCs	Mellios et al. 2018	Organoids	MECP2		x	genetic	molecular	XL	1-3
2		1	RTT	isogenic	Astrocytes	Lentivirus	NPCs, Neurons	Kim et al. 2019	Neurons	MECP2		x	genetic	molecular	XL	1-3
		1	AS	isogenic			Neurons, Organoids	Sun et al. 2019	Neurons (glutamatergic, GABAergic) , (Brain) Organoids	UBE3A		x	genetic			1-3
			ASD		Human urine epithelium-derived cells	Lentivirus	NPCs, Neurons	Huang et al. 2019	Neurons (mixed)	SHANK3	x					2-3
4	1		ASD	other	Fibroblasts	Sendai virus and Lentivirus	Neurons	Gouder et al. 2019	Neurons (glutamatergic)	SHANK3	x					2-3
2	4	1	KS	isogenic and other	Fibroblasts	Sendai virus and Retrovirus	Neurons	Frega et al. 2019	Neurons (glutamatergic)	EHMT1		x	genetic	molecular	AD	1-3
2	4	2	ASD	isogenic and other	Fibroblasts	Sendai virus and Retrovirus	NPCs	Zaslavsky et al. 2019	Cortical Neurons (glutamatergic)	SHANK2						2-3
3	7 of 5 donors		ASD	other	Fibroblasts	RNA processing	Neurons	Avazzadeh et al. 2019	Neurons (glutamatergic)	NRXN1	x					2-3
1	4		ASD	other	Skin Fibroblasts	RNA processing	Neurons, NSCs	Lam et al. 2019	NPCs, Neurons (mixed)	NRXN1	x					2-3
5	3	1	other	isogenic and other	Fibroblasts	Sendai virus	NPCs	Flaherty et al. 2019	Neurons (mixed)	NRXN1	x					2-3
8	5		ASD	other	Skin Fibroblasts	Retrovirus and Lentivirus	NSCs	Schafer et al. 2019	Neurons (mixed)	spradic						2-3
			other, mouse model		Human pluripotent stem cells and Cerebral organoids	Lentivirus	Neurons	Zhang et al. 2020	Organoids	RAB39B	x					2-3
1		1	ASD and other	isogenic and other	Fibroblasts	Sendai virus and Lentivirus	Neurons	Brant et al. 2021	Hippocampal neurons	IQSEC2	x					2-3
	ES		other	other	MEFs	Sendai virus and Lentivirus	Neurons	Steinberg et al. 2021	Neurons (glutamatergic, GABAergic) , (Brain) Organoids	WWOX	x	x
4	4		ASD	other	Skin Fibroblasts	Sendai virus	NPCs, Neurons	Stern et al. 2022	Cortical neurons	GRIN2B, SHANK3, UBTF						2-3
ASD = autism spectrum disorder
RTT = Rett Syndrome
TS = Timothy syndrome
FXS = Fragile X syndrome
AS = Angelman syndrome
PMS = Phelan-McDermid syndrome
KS = Kleefstra syndrome
PWS = Prader-Willi syndrome
NS = Nonsyndromic autism
NPCs = Neural progenitor cells
ES = Embryonic stem cell lines
NSCs = Neural stem cells
NEA = Neuroepithelial aggregates
DPCs = Dental pulp cells
SHED = Stem cells of human exfoliated deciduous teeth
MEFs = Mouse embryonic fibroblasts
autism support level:
	all levels (1-3)
	level 2+
epigenetics:
XL = X-linked
AD = autosomal dominant
